# A comprehensive *Schizosaccharomyces pombe* atlas of physical transcription factor interactions with proteins and chromatin

**DOI:** 10.1101/2024.08.20.607873

**Authors:** Merle Skribbe, Charlotte Soneson, Michael B. Stadler, Michaela Schwaiger, Vishnu N. Suma Sreechakram, Vytautas Iesmantavicius, Daniel Hess, Eliza Pandini Figueiredo Moreno, Sigurd Braun, Jan Seebacher, Sebastien A. Smallwood, Marc Bühler

## Abstract

Transcription factors (TFs) are key regulators of gene expression, yet many of their targets and modes of action remain unknown. In *Schizosaccharomyces pombe*, one-third of TFs are solely homology-predicted, with few experimentally validated. We created a comprehensive library of 89 endogenously tagged *S. pombe* TFs, mapping their protein and chromatin interactions using immunoprecipitation-mass spectrometry and chromatin immunoprecipitation sequencing. Our study identified protein interactors for half the TFs, with over a quarter potentially forming stable complexes. We discovered DNA binding sites for most TFs across 2,027 unique genomic regions, revealing motifs for 38 TFs and uncovering a complex regulatory network of extensive TF cross- and autoregulation. Characterization of the largest TF family revealed conserved DNA sequence preferences but diverse binding patterns, and identified a repressive heterodimer, Ntu1/Ntu2, linked to perinuclear gene localization. Our TFexplorer webtool makes all data interactively accessible, offering new insights into TF interactions and regulatory mechanisms with broad biological relevance.

**HIGHLIGHTS:**

- Comprehensive strain library of endogenously tagged *S. pombe* TFs
- Experimentally determined atlas of TF interactions with proteins and chromatin
- TFexplorer web application for interactive exploration of TF interactomes
- Identification of repressive Nattou complex linked to perinuclear gene localization
