## Supplemental Table 1 for "A comprehensive *Schizosaccharomyces pombe* atlas of physical transcription factor interactions with proteins and chromatin"

### Sheet: Strains used in this study
Strain_ID	Genotype_GeneID	Genotype_GeneName	Source	Notes	Library_TF_Name	Library_TF_ID	NBRP_ID
SPB4860	h- leu1-32 ura-D18 ade6-704 SPAC6G10.12c::6xGly-3xFlag-kanMX	h- leu1-32 ura-D18 ade6-704 ace2::6xGly-3xFlag-kanMX	this study		Ace2	SPAC6G10.12c	FY49691
SPB4861	h- leu1-32 ura-D18 ade6-704 SPBC336.12c::6xGly-3xFlag-kanMX	h- leu1-32 ura-D18 ade6-704 cdc10::6xGly-3xFlag-kanMX	this study		Cdc10	SPBC336.12c	FY49692
SPB4862	h- leu1-32 ura-D18 ade6-704 SPBC1683.13c::6xGly-3xFlag-kanMX	h- leu1-32 ura-D18 ade6-704 cha4::6xGly-3xFlag-kanMX	this study		Cha4	SPBC1683.13c	FY49693
SPB4863	h- leu1-32 ura-D18 ade6-704 SPAC31A2.11c::6xGly-3xFlag-kanMX	h- leu1-32 ura-D18 ade6-704 cuf1::6xGly-3xFlag-kanMX	this study		Cuf1	SPAC31A2.11c	FY49694
SPB4864	h- leu1-32 ura-D18 ade6-704 SPCC584.02::6xGly-3xFlag-kanMX	h- leu1-32 ura-D18 ade6-704 cuf2::6xGly-3xFlag-kanMX	this study		Cuf2	SPCC584.02	FY49695
SPB4865	h- leu1-32 ura-D18 ade6-704 SPAC1B1.01::6xGly-3xFlag-kanMX	h- leu1-32 ura-D18 ade6-704 deb1::6xGly-3xFlag-kanMX	this study		Deb1	SPAC1B1.01	FY49696
SPB5053	h- leu1-32 ura-D18 ade6-704 SPAC56F8.16::6xGly-3xFlag-kanMX clone2	h- leu1-32 ura-D18 ade6-704 esc1::6xGly-3xFlag-kanMX clone 2	this study	newly generated for distribution as part of library but not used in this study	Esc1	SPAC56F8.16	FY49697
SPB4867	h- leu1-32 ura-D18 ade6-704 SPAC23E2.01::6xGly-3xFlag-kanMX	h- leu1-32 ura-D18 ade6-704 fep1::6xGly-3xFlag-kanMX	this study		Fep1	SPAC23E2.01	FY49698
SPB4868	h- leu1-32 ura-D18 ade6-704 SPAC1142.08::6xGly-3xFlag-kanMX	h- leu1-32 ura-D18 ade6-704 fhl1::6xGly-3xFlag-kanMX	this study		Fhl1	SPAC1142.08	FY49699
SPB4869	h- leu1-32 ura-D18 ade6-704 SPCC1393.08::6xGly-3xFlag-kanMX	h- leu1-32 ura-D18 ade6-704 fil1::6xGly-3xFlag-kanMX	this study		Fil1	SPCC1393.08	FY49700
SPB4870	h- leu1-32 ura-D18 ade6-704 SPBC16G5.15c::6xGly-3xFlag-kanMX	h- leu1-32 ura-D18 ade6-704 fkh2::6xGly-3xFlag-kanMX	this study		Fkh2	SPBC16G5.15c	FY49701
SPB5054	h- leu1-32 ura-D18 ade6-704 SPBC1289.10c::6xGly-3xFlag-kanMX clone2	h- leu1-32 ura-D18 ade6-704 adn2::6xGly-3xFlag-kanMX clone 2	this study	newly generated for distribution as part of library but not used in this study	Adn2	SPBC1289.10c	FY49702
SPB4872	h- leu1-32 ura-D18 ade6-704 SPCC1902.01::6xGly-3xFlag-kanMX	h- leu1-32 ura-D18 ade6-704 gaf1::6xGly-3xFlag-kanMX	this study		Gaf1	SPCC1902.01	FY49703
SPB4873	h- leu1-32 ura-D18 ade6-704 SPAC2E12.02::6xGly-3xFlag-kanMX	h- leu1-32 ura-D18 ade6-704 hsf1::6xGly-3xFlag-kanMX	this study		Hsf1	SPAC2E12.02	FY49704
SPB4874	h- leu1-32 ura-D18 ade6-704 SPCC1494.10::6xGly-3xFlag-kanMX	h- leu1-32 ura-D18 ade6-704 adn3::6xGly-3xFlag-kanMX	this study		Adn3	SPCC1494.10	FY49705
SPB4875	h- leu1-32 ura-D18 ade6-704 SPCC290.04::6xGly-3xFlag-kanMX	h- leu1-32 ura-D18 ade6-704 ams2::6xGly-3xFlag-kanMX	this study		Ams2	SPCC290.04	FY49706
SPB4876	h- leu1-32 ura-D18 ade6-704 SPBC725.16::6xGly-3xFlag-kanMX	h- leu1-32 ura-D18 ade6-704 res1::6xGly-3xFlag-kanMX	this study		Res1	SPBC725.16	FY49707
SPB4877	h- leu1-32 ura-D18 ade6-704 SPBC29B5.01::6xGly-3xFlag-kanMX	h- leu1-32 ura-D18 ade6-704 atf1::6xGly-3xFlag-kanMX	this study		Atf1	SPBC29B5.01	FY49708
SPB4878	h- leu1-32 ura-D18 ade6-704 SPAC3G9.14::6xGly-3xFlag-kanMX	h- leu1-32 ura-D18 ade6-704 sak1::6xGly-3xFlag-kanMX	this study		Sak1	SPAC3G9.14	FY49709
SPB4879	h- leu1-32 ura-D18 ade6-704 SPAC13G7.10::6xGly-3xFlag-kanMX	h- leu1-32 ura-D18 ade6-704 teb1::6xGly-3xFlag-kanMX	this study		Teb1	SPAC13G7.10	FY49710
SPB4880	h- leu1-32 ura-D18 ade6-704 SPBC2F12.09c::6xGly-3xFlag-kanMX	h- leu1-32 ura-D18 ade6-704 atf21::6xGly-3xFlag-kanMX	this study		Atf21	SPBC2F12.09c	FY49711
SPB4881	h- leu1-32 ura-D18 ade6-704 SPBC1198.04c::6xGly-3xFlag-kanMX	h- leu1-32 ura-D18 ade6-704 zas1::6xGly-3xFlag-kanMX	this study		Zas1	SPBC1198.04c	FY49712
SPB4882	h- leu1-32 ura-D18 ade6-704 SPAC22F3.02::6xGly-3xFlag-kanMX	h- leu1-32 ura-D18 ade6-704 atf31::6xGly-3xFlag-kanMX	this study		Atf31	SPAC22F3.02	FY49713
SPB4883	h- leu1-32 ura-D18 ade6-704 SPCC1223.13::6xGly-3xFlag-kanMX	h- leu1-32 ura-D18 ade6-704 cbf12::6xGly-3xFlag-kanMX	this study		Cbf12	SPCC1223.13	FY49714
SPB4884	h- leu1-32 ura-D18 ade6-704 SPAC25B8.19c::6xGly-3xFlag-kanMX	h- leu1-32 ura-D18 ade6-704 loz1::6xGly-3xFlag-kanMX	this study		Loz1	SPAC25B8.19c	FY49715
SPB4885	h- leu1-32 ura-D18 ade6-704 SPAC11E3.06::6xGly-3xFlag-kanMX	h- leu1-32 ura-D18 ade6-704 map1::6xGly-3xFlag-kanMX	this study		Map1	SPAC11E3.06	FY49716
SPB4886	h- leu1-32 ura-D18 ade6-704 SPBC19G7.06::6xGly-3xFlag-kanMX	h- leu1-32 ura-D18 ade6-704 mbx1::6xGly-3xFlag-kanMX	this study		Mbx1	SPBC19G7.06	FY49717
SPB4887	h- leu1-32 ura-D18 ade6-704 SPAPB1A11.04c::6xGly-3xFlag-kanMX	h- leu1-32 ura-D18 ade6-704 mca1::6xGly-3xFlag-kanMX	this study		Mca1	SPAPB1A11.04c	FY49718
SPB4888	h- leu1-32 ura-D18 ade6-704 SPBC32H8.11::6xGly-3xFlag-kanMX	h- leu1-32 ura-D18 ade6-704 mei4::6xGly-3xFlag-kanMX	this study		Mei4	SPBC32H8.11	FY49719
SPB4889	h- leu1-32 ura-D18 ade6-704 SPAC821.07c::6xGly-3xFlag-kanMX	h- leu1-32 ura-D18 ade6-704 moc3::6xGly-3xFlag-kanMX	this study		Moc3	SPAC821.07c	FY49720
SPB4890	h- leu1-32 ura-D18 ade6-704 SPAC1783.07c::6xGly-3xFlag-kanMX	h- leu1-32 ura-D18 ade6-704 pap1::6xGly-3xFlag-kanMX	this study		Pap1	SPAC1783.07c	FY49721
SPB4891	h- leu1-32 ura-D18 ade6-704 SPBC27B12.11c::6xGly-3xFlag-kanMX	h- leu1-32 ura-D18 ade6-704 pho7::6xGly-3xFlag-kanMX	this study		Pho7	SPBC27B12.11c	FY49722
SPB4892	h- leu1-32 ura-D18 ade6-704 SPAC23C11.08::6xGly-3xFlag-kanMX	h- leu1-32 ura-D18 ade6-704 php3::6xGly-3xFlag-kanMX	this study		Php3	SPAC23C11.08	FY49723
SPB4893	h- leu1-32 ura-D18 ade6-704 SPBC3B8.02::6xGly-3xFlag-kanMX	h- leu1-32 ura-D18 ade6-704 php5::6xGly-3xFlag-kanMX	this study		Php5	SPBC3B8.02	FY49724
SPB4894	h- leu1-32 ura-D18 ade6-704 SPAC32A11.03c::6xGly-3xFlag-kanMX	h- leu1-32 ura-D18 ade6-704 phx1::6xGly-3xFlag-kanMX	this study		Phx1	SPAC32A11.03c	FY49725
SPB4895	h- leu1-32 ura-D18 ade6-704 SPAC8C9.14::6xGly-3xFlag-kanMX	h- leu1-32 ura-D18 ade6-704 prr1::6xGly-3xFlag-kanMX	this study		Prr1	SPAC8C9.14	FY49726
SPB4896	h- leu1-32 ura-D18 ade6-704 SPBC530.05::6xGly-3xFlag-kanMX	h- leu1-32 ura-D18 ade6-704 prt1::6xGly-3xFlag-kanMX	this study		Prt1	SPBC530.05	FY49727
SPB4897	h- leu1-32 ura-D18 ade6-704 SPAC4G8.13c::6xGly-3xFlag-kanMX	h- leu1-32 ura-D18 ade6-704 prz1::6xGly-3xFlag-kanMX	this study		Prz1	SPAC4G8.13c	FY49728
SPB4898	h- leu1-32 ura-D18 ade6-704 SPBC1198.11c::6xGly-3xFlag-kanMX	h- leu1-32 ura-D18 ade6-704 reb1::6xGly-3xFlag-kanMX	this study		Reb1	SPBC1198.11c	FY49729
SPB5055	h- leu1-32 ura-D18 ade6-704 SPAC22F3.09c::6xGly-3xFlag-kanMX clone2	h- leu1-32 ura-D18 ade6-704 res2::6xGly-3xFlag-kanMX clone 2	this study	newly generated for distribution as part of library but not used in this study	Res2	SPAC22F3.09c	FY49730
SPB4900	h- leu1-32 ura-D18 ade6-704 SPAC6F12.02::6xGly-3xFlag-kanMX	h- leu1-32 ura-D18 ade6-704 rst2::6xGly-3xFlag-kanMX	this study		Rst2	SPAC6F12.02	FY49731
SPB4901	h- leu1-32 ura-D18 ade6-704 SPBP4H10.09::6xGly-3xFlag-kanMX	h- leu1-32 ura-D18 ade6-704 rsv1::6xGly-3xFlag-kanMX	this study		Rsv1	SPBP4H10.09	FY49732
SPB4902	h- leu1-32 ura-D18 ade6-704 SPBC1105.14::6xGly-3xFlag-kanMX	h- leu1-32 ura-D18 ade6-704 rsv2::6xGly-3xFlag-kanMX	this study		Rsv2	SPBC1105.14	FY49733
SPB4903	h- leu1-32 ura-D18 ade6-704 SPBC1D7.02c::6xGly-3xFlag-kanMX	h- leu1-32 ura-D18 ade6-704 scr1::6xGly-3xFlag-kanMX	this study		Scr1	SPBC1D7.02c	FY49734
SPB4904	h- leu1-32 ura-D18 ade6-704 SPBC4C3.12::6xGly-3xFlag-kanMX	h- leu1-32 ura-D18 ade6-704 sep1::6xGly-3xFlag-kanMX	this study		Sep1	SPBC4C3.12	FY49735
SPB4905	h- leu1-32 ura-D18 ade6-704 SPAC16.05c::6xGly-3xFlag-kanMX	h- leu1-32 ura-D18 ade6-704 sfp1::6xGly-3xFlag-kanMX	this study		Sfp1	SPAC16.05c	FY49736
SPB4906	h- leu1-32 ura-D18 ade6-704 SPAC3H1.11::6xGly-3xFlag-kanMX	h- leu1-32 ura-D18 ade6-704 hsr1::6xGly-3xFlag-kanMX	this study		Hsr1	SPAC3H1.11	FY49737
SPB4907	h- leu1-32 ura-D18 ade6-704 SPBPB8B6.04c::6xGly-3xFlag-kanMX	h- leu1-32 ura-D18 ade6-704 grt1::6xGly-3xFlag-kanMX	this study		Grt1	SPBPB8B6.04c	FY49738
SPB4908	h- leu1-32 ura-D18 ade6-704 SPBC15D4.02::6xGly-3xFlag-kanMX	h- leu1-32 ura-D18 ade6-704 gsf1::6xGly-3xFlag-kanMX	this study		Gsf1	SPBC15D4.02	FY49739
SPB4909	h- leu1-32 ura-D18 ade6-704 SPAC1039.05c::6xGly-3xFlag-kanMX	h- leu1-32 ura-D18 ade6-704 klf1::6xGly-3xFlag-kanMX	this study		Klf1	SPAC1039.05c	FY49740
SPB4910	h- leu1-32 ura-D18 ade6-704 SPBC19C2.09::6xGly-3xFlag-kanMX	h- leu1-32 ura-D18 ade6-704 sre1::6xGly-3xFlag-kanMX	this study		Sre1	SPBC19C2.09	FY49741
SPB4911	h- leu1-32 ura-D18 ade6-704 SPBC354.05c::6xGly-3xFlag-kanMX	h- leu1-32 ura-D18 ade6-704 sre2::6xGly-3xFlag-kanMX	this study		Sre2	SPBC354.05c	FY49742
SPB4912	h- leu1-32 ura-D18 ade6-704 SPBC1652.01::6xGly-3xFlag-kanMX	h- leu1-32 ura-D18 ade6-704 stb3::6xGly-3xFlag-kanMX	this study		Stb3	SPBC1652.01	FY49743
SPB4913	h- leu1-32 ura-D18 ade6-704 SPBC32C12.02::6xGly-3xFlag-kanMX	h- leu1-32 ura-D18 ade6-704 ste11::6xGly-3xFlag-kanMX	this study		Ste11	SPBC32C12.02	FY49744
SPB4914	h- leu1-32 ura-D18 ade6-704 SPAC1486.10::6xGly-3xFlag-kanMX	h- leu1-32 ura-D18 ade6-704 thi1::6xGly-3xFlag-kanMX	this study		Thi1	SPAC1486.10	FY49745
SPB4915	h- leu1-32 ura-D18 ade6-704 SPBP8B7.30c::6xGly-3xFlag-kanMX	h- leu1-32 ura-D18 ade6-704 thi5::6xGly-3xFlag-kanMX	this study		Thi5	SPBP8B7.30c	FY49746
SPB4916	h- leu1-32 ura-D18 ade6-704 SPAC1399.05c::6xGly-3xFlag-kanMX	h- leu1-32 ura-D18 ade6-704 toe1::6xGly-3xFlag-kanMX	this study		Toe1	SPAC1399.05c	FY49747
SPB4917	h- leu1-32 ura-D18 ade6-704 SPAC139.03::6xGly-3xFlag-kanMX	h- leu1-32 ura-D18 ade6-704 toe2::6xGly-3xFlag-kanMX	this study		Toe2	SPAC139.03	FY49748
SPB4918	h- leu1-32 ura-D18 ade6-704 SPAPB24D3.01::6xGly-3xFlag-kanMX	h- leu1-32 ura-D18 ade6-704 toe3::6xGly-3xFlag-kanMX	this study		Toe3	SPAPB24D3.01	FY49749
SPB4919	h- leu1-32 ura-D18 ade6-704 SPAC11D3.07c::6xGly-3xFlag-kanMX	h- leu1-32 ura-D18 ade6-704 toe4::6xGly-3xFlag-kanMX	this study		Toe4	SPAC11D3.07c	FY49750
SPB4920	h- leu1-32 ura-D18 ade6-704 SPAC25G10.03::6xGly-3xFlag-kanMX	h- leu1-32 ura-D18 ade6-704 zip1::6xGly-3xFlag-kanMX	this study		Zip1	SPAC25G10.03	FY49751
SPB4921	h- leu1-32 ura-D18 ade6-704 SPAC105.03c::6xGly-3xFlag-kanMX	h- leu1-32 ura-D18 ade6-704 SPAC105.03c::6xGly-3xFlag-kanMX	this study		SPAC105.03c	SPAC105.03c	FY49752
SPB4922	h- leu1-32 ura-D18 ade6-704 SPAC11D3.11c::6xGly-3xFlag-kanMX	h- leu1-32 ura-D18 ade6-704 SPAC11D3.11c::6xGly-3xFlag-kanMX	this study		SPAC11D3.11c	SPAC11D3.11c	FY49753
SPB4923	h- leu1-32 ura-D18 ade6-704 SPAC11D3.17::6xGly-3xFlag-kanMX	h- leu1-32 ura-D18 ade6-704 SPAC11D3.17::6xGly-3xFlag-kanMX	this study		SPAC11D3.17	SPAC11D3.17	FY49754
SPB4924	h- leu1-32 ura-D18 ade6-704 SPAC1327.01c::6xGly-3xFlag-kanMX	h- leu1-32 ura-D18 ade6-704 SPAC1327.01c::6xGly-3xFlag-kanMX	this study		SPAC1327.01c	SPAC1327.01c	FY49755
SPB4925	h- leu1-32 ura-D18 ade6-704 SPAC1F7.11c::6xGly-3xFlag-kanMX	h- leu1-32 ura-D18 ade6-704 SPAC1F7.11c::6xGly-3xFlag-kanMX	this study		SPAC1F7.11c	SPAC1F7.11c	FY49756
SPB4926	h- leu1-32 ura-D18 ade6-704 SPAC25B8.11::6xGly-3xFlag-kanMX	h- leu1-32 ura-D18 ade6-704 SPAC25B8.11::6xGly-3xFlag-kanMX	this study		SPAC25B8.11	SPAC25B8.11	FY49757
SPB4927	h- leu1-32 ura-D18 ade6-704 SPAC2H10.01::6xGly-3xFlag-kanMX	h- leu1-32 ura-D18 ade6-704 SPAC2H10.01::6xGly-3xFlag-kanMX	this study		SPAC2H10.01	SPAC2H10.01	FY49758
SPB4928	h- leu1-32 ura-D18 ade6-704 SPAC3C7.04::6xGly-3xFlag-kanMX	h- leu1-32 ura-D18 ade6-704 SPAC3C7.04::6xGly-3xFlag-kanMX	this study		SPAC3C7.04	SPAC3C7.04	FY49759
SPB4929	h- leu1-32 ura-D18 ade6-704 SPAC3F10.12c::6xGly-3xFlag-kanMX	h- leu1-32 ura-D18 ade6-704 SPAC3F10.12c::6xGly-3xFlag-kanMX	this study		SPAC3F10.12c	SPAC3F10.12c	FY49760
SPB4930	h- leu1-32 ura-D18 ade6-704 SPAC3H8.08c::6xGly-3xFlag-kanMX	h- leu1-32 ura-D18 ade6-704 SPAC3H8.08c::6xGly-3xFlag-kanMX	this study		SPAC3H8.08c	SPAC3H8.08c	FY49761
SPB4931	h- leu1-32 ura-D18 ade6-704 SPBC1348.12::6xGly-3xFlag-kanMX	h- leu1-32 ura-D18 ade6-704 SPBC1348.12::6xGly-3xFlag-kanMX	this study		SPBC1348.12	SPBC1348.12	FY49762
SPB4932	h- leu1-32 ura-D18 ade6-704 SPBC16G5.16::6xGly-3xFlag-kanMX	h- leu1-32 ura-D18 ade6-704 ntu1::6xGly-3xFlag-kanMX	this study		Ntu1	SPBC16G5.16	FY49763
SPB4933	h- leu1-32 ura-D18 ade6-704 SPBC16G5.17::6xGly-3xFlag-kanMX	h- leu1-32 ura-D18 ade6-704 SPBC16G5.17::6xGly-3xFlag-kanMX	this study		SPBC16G5.17	SPBC16G5.17	FY49764
SPB4934	h- leu1-32 ura-D18 ade6-704 SPBC1773.12::6xGly-3xFlag-kanMX	h- leu1-32 ura-D18 ade6-704 SPBC1773.12::6xGly-3xFlag-kanMX	this study		SPBC1773.12	SPBC1773.12	FY49765
SPB4935	h- leu1-32 ura-D18 ade6-704 SPBC1773.16c::6xGly-3xFlag-kanMX	h- leu1-32 ura-D18 ade6-704 SPBC1773.16c::6xGly-3xFlag-kanMX	this study		SPBC1773.16c	SPBC1773.16c	FY49766
SPB4936	h- leu1-32 ura-D18 ade6-704 SPBC530.08::6xGly-3xFlag-kanMX	h- leu1-32 ura-D18 ade6-704 ntu2::6xGly-3xFlag-kanMX	this study		Ntu2	SPBC530.08	FY49767
SPB4937	h- leu1-32 ura-D18 ade6-704 SPBC530.11c::6xGly-3xFlag-kanMX	h- leu1-32 ura-D18 ade6-704 SPBC530.11c::6xGly-3xFlag-kanMX	this study		SPBC530.11c	SPBC530.11c	FY49768
SPB4938	h- leu1-32 ura-D18 ade6-704 SPBC56F2.05c::6xGly-3xFlag-kanMX	h- leu1-32 ura-D18 ade6-704 SPBC56F2.05c::6xGly-3xFlag-kanMX	this study		SPBC56F2.05c	SPBC56F2.05c	FY49769
SPB4939	h- leu1-32 ura-D18 ade6-704 SPCC18.03::6xGly-3xFlag-kanMX	h- leu1-32 ura-D18 ade6-704 SPCC18.03::6xGly-3xFlag-kanMX	this study		SPCC18.03	SPCC18.03	FY49770
SPB4940	h- leu1-32 ura-D18 ade6-704 SPCC320.03::6xGly-3xFlag-kanMX	h- leu1-32 ura-D18 ade6-704 SPCC320.03::6xGly-3xFlag-kanMX	this study		SPCC320.03	SPCC320.03	FY49771
SPB4941	h- leu1-32 ura-D18 ade6-704 SPCC417.09c::6xGly-3xFlag-kanMX	h- leu1-32 ura-D18 ade6-704 SPCC417.09c::6xGly-3xFlag-kanMX	this study		SPCC417.09c	SPCC417.09c	FY49772
SPB4942	h- leu1-32 ura-D18 ade6-704 SPCC757.04::6xGly-3xFlag-kanMX	h- leu1-32 ura-D18 ade6-704 SPCC757.04::6xGly-3xFlag-kanMX	this study		SPCC757.04	SPCC757.04	FY49773
SPB4943	h- leu1-32 ura-D18 ade6-704 SPCC777.02::6xGly-3xFlag-kanMX	h- leu1-32 ura-D18 ade6-704 SPCC777.02::6xGly-3xFlag-kanMX	this study		SPCC777.02	SPCC777.02	FY49774
SPB4944	h- leu1-32 ura-D18 ade6-704 SPCC965.10::6xGly-3xFlag-kanMX	h- leu1-32 ura-D18 ade6-704 SPCC965.10::6xGly-3xFlag-kanMX	this study		SPCC965.10	SPCC965.10	FY49775
SPB4945	h- leu1-32 ura-D18 ade6-704 3xFlag-6xGly::SPCC736.08	h- leu1-32 ura-D18 ade6-704 3xFlag-6xGly::cbf11	this study		Cbf11	SPCC736.08	FY49776
SPB4946	h- leu1-32 ura-D18 ade6-704 3xFlag-6xGly::SPBC317.01	h- leu1-32 ura-D18 ade6-704 3xFlag-6xGly::mbx2	this study		Mbx2	SPBC317.01	FY49777
SPB4947	h- leu1-32 ura-D18 ade6-704 3xFlag-6xGly::SPAC21E11.03c	h- leu1-32 ura-D18 ade6-704 3xFlag-6xGly::pcr1	this study		Pcr1	SPAC21E11.03c	FY49778
SPB4948	h- leu1-32 ura-D18 ade6-704 3xFlag-6xGly::SPBC725.11c	h- leu1-32 ura-D18 ade6-704 3xFlag-6xGly::php2	this study		Php2	SPBC725.11c	FY49779
SPB4866	h- leu1-32 ura-D18 ade6-704 SPAC56F8.16::6xGly-3xFlag-kanMX clone 1	h- leu1-32 ura-D18 ade6-704 esc1::6xGly-3xFlag-kanMX clone 1	this study	used in study but has gene duplication identified in ChIP-seq input samples	Esc1	SPAC56F8.16
SPB4871	h- leu1-32 ura-D18 ade6-704 SPBC1289.10c::6xGly-3xFlag-kanMX clone 1	h- leu1-32 ura-D18 ade6-704 adn2::6xGly-3xFlag-kanMX clone 1	this study	used in study but has gene duplication identified in ChIP-seq input samples	Adn2	SPBC1289.10c
SPB4899	h- leu1-32 ura-D18 ade6-704 SPAC22F3.09c::6xGly-3xFlag-kanMX clone 1	h- leu1-32 ura-D18 ade6-704 res2::6xGly-3xFlag-kanMX clone 1	this study	used in study but has gene duplication identified in ChIP-seq input samples	Res2	SPAC22F3.09c
SPB4507	h+ leu1-32 ura4-D18 ade6-M210	h+ leu1-32 ura4-D18 ade6-M210	this study
SPB4482	h- leu1-32 ura4-D18 ade6-704	h- leu1-32 ura4-D18 ade6-704	this study				FY49780
SPB4775	h- leu1-32 ura4-D18 ade6-704 SPAC1F7.09c::6xGly-3xFlag-kanMX	h- leu1-32 ura4-D18 ade6-704 dal2::6xGly-3xFlag-kanMX	this study
SPB5088	h- leu1-32 ura4-D18 ade6-704 SPBC530.08::6xGly-3xFlag-kanMX SPBC16G5.16D::natMX	h- leu1-32 ura4-D18 ade6-704 ntu2::6xGly-3xFlag-kanMX ntu1D::natMX	this study
SPB5089	h- leu1-32 ura4-D18 ade6-704 SPBC16G5.16::6xGly-3xFlag-kanMX SPBC530.08D::natMX	h- leu1-32 ura4-D18 ade6-704 ntu1::6xGly-3xFlag-kanMX ntu2D::natMX	this study
SPB5091	h- leu1-32 ura-D18 ade6-704 SPBC530.08::delTMD(559-581)-6xGly-3xFlag-kanMX	h- leu1-32 ura-D18 ade6-704 ntu2::delTMD(559-581)-6xGly-3xFlag-kanMX	this study
SPB5065	h+ ade6-M216 ura4-D18 leu1-32 SPBC16G5.16D::kanMX	h+ ade6-M216 ura4-D18 leu1-32 ntu1D::kanMX	Bioneer
SPB5073	h+ ade6-M216 ura4-D18 leu1-32 SPBC530.08D::kanMX	h+ ade6-M216 ura4-D18 leu1-32 ntu2D::kanMX	Bioneer
PSB3403	h90 ade6-M216 leu1-32 lys1-131 ura4-D18 his7+::lacI-GFP A25::lacOP-ura4+-kanr cut11:mCherry:HygR		NBRP Japan; FY38775
PSB3404	h90 ade6-M216 leu1-32 lys1-131 ura4-D18 his7+::lacI-GFP A25::lacOP-ura4+-kanr cut11:mCherry:HygR ntu1D:: natMX		this study
PSB3405	h90 ade6-M216 leu1-32 lys1-131 ura4-D18 his7+::lacI-GFP A25::lacOP-ura4+-kanr cut11:mCherry:HygR ntu2D:: natMX		this study
